# HI-FISH: WHOLE BRAIN IN SITU MAPPING OF NEURONAL ACTIVATION IN DROSOPHILA DURING SOCIAL BEHAVIORS AND OPTOGENETIC STIMULATION

**DOI:** 10.1101/2023.09.28.560045

**Authors:** Kiichi Watanabe, Hui Chiu, David J. Anderson

## Abstract

Monitoring neuronal activity at single-cell resolution in freely moving *Drosophila* engaged in social behaviors is challenging because of their small size and lack of transparency. Extant methods, such as Flyception, are highly invasive. Whole-brain calcium imaging in head-fixed, walking flies is feasible but the animals cannot perform the consummatory phases of social behaviors like aggression or mating under these conditions. This has left open the fundamental question of whether neurons identified as functionally important for such behaviors using loss- or gain-of-function screens are actually active during the natural performance of such behaviors, and if so during which phase(s). Here we perform brain-wide mapping of active cells expressing the Immediate Early Gene *hr38* using a high-sensitivity/low background FISH amplification method called HCR-3.0. Using double-labeling for hr38 mRNA and for GFP, we describe the activity of several classes of aggression-promoting neurons during courtship and aggression, including P1^a^ cells, an intensively studied population of male-specific interneurons. Using HI-FISH in combination with optogenetic activation of aggression-promoting neurons (opto-HI-FISH) we identify candidate downstream functional targets of these cells in a brain-wide, unbiased manner. Finally we compare the activity of P1^a^ neurons during sequential performance of courtship and aggression, using intronic vs. exonic *hr38* probes to differentiate newly synthesized nuclear transcripts from cytoplasmic transcripts synthesized at an earlier time. These data provide evidence suggesting that different subsets of P1^a^ neurons may be active during courtship vs. aggression. HI-FISH and associated methods may help to fill an important lacuna in the armamentarium of tools for neural circuit analysis in *Drosophila*.
