## Supplementary Table 1 for "HI-FISH: WHOLE BRAIN IN SITU MAPPING OF NEURONAL ACTIVATION IN DROSOPHILA DURING SOCIAL BEHAVIORS AND OPTOGENETIC STIMULATION"

### Sheet: Sheet1
Strains	Source	Identifier	FlyBase ID
20xUAS-IVS-Syn21-Chrimson::tdTomato3.1 (attP2)	Rubin Lab	N/A	FBtp0145778
R47A04-GAL4 (attP2)	Rubin Lab / Watanabe et al., 2017	N/A	FBtp0060571
R15A01-iLexA (attP40)	This study	N/A	N/A
Tk-GAL41	Asahina et al., 2014	N/A	FBtp0087661
10xUAS-myr::GFP (attP2)	Bloomington Drosophila Stock Center	BDSC_32197	FBst0032197
fruGAL4	Stockinger et al., 2005	N/A	FBal0179808
15A01-AD (attP40)	Bloomington Drosophila Stock Center	BDSC_68837	FBtp0112075
71G01-DBD (attP2)	Bloomington Drosophila Stock Center	BDSC_69507	FBst0069507
R41A01-GAL4 (attP2)	Bloomington Drosophila Stock Center	BDSC_39425	FBst0039425
OK107	Bloomington Drosophila Stock Center	BDSC_854	FBst0000854
0273-GAL4	InSITE collection, Burke et al., 2012	N/A	FBti0152522
Ddc-GAL4	Bloomington Drosophila Stock Center	BDSC_7010	FBst0007010
13xLexAop2-IVS-Syn21-Chrimson::tdTomato3.1 (su(Hw)attP5)	Rubin Lab / Chiu et al., 2021	N/A	N/A
20xUAS-IVS-jGCaMP7b (VK00005)	Bloomington Drosophila Stock Center	BDSC_79029	FBst0079029
